# SpaceBlocks: an expert-supervised workflow for cohort-level spatial transcriptomics analysis

**DOI:** 10.64898/2026.10.30.763100

**Authors:** Sergio Oterino-Sogo, Nazim Mechkouri, Daniel García-Ruano, Alexis Groppi, Hamid-Reza Rezvani, Macha Nikolski

## Abstract

**Summary:** Spatial transcriptomics (ST) has become a central tool in tissue biology, with multiple technologies addressing the issue from a different angle. Each platform imposes its own raw data format conventions, and few workflows address reproducible, scalable, cohort-level analyses while integrating expert-supervised decisions to strengthen computational and biological provenance.

In this work, we present SpaceBlocks, a Snakemake workflow for reproducible cohort-level analysis of single-cell resolution-ST data that prioritizes expert supervision over full automation. SpaceBlocks homogenizes heterogeneous platform outputs into a common data format, whose structure is validated to ensure downstream processing. Comprehensive expert supervision is facilitated through per sample quality control and cell type annotation diagnostic visualizations, after which downstream analyses automatically follow. SpaceBlocks also allows the ingestion of technology-agnostic externally formatted data and provides interoperability with existing tools and technologies.

We demonstrate the use of SpaceBlocks through the reanalysis of 37 samples from public Visium HD, Xenium 5K and MERSCOPE datasets. SpaceBlocks exhibited processing scalability across the three platforms. This reanalysis identified previously missed cell types in Visium HD and heterogeneous marker gene expression in MERSCOPE, highlighting the need for expert-supervised annotations. Moreover, SpaceBlocks facilitated the identification of differentially expressed genes associated with previously defined multiple sclerosis (MS) spatial domains in MERSCOPE, and transcriptional differences between healthy and malignant colorectal tissues in Visium HD. Together, these findings establish SpaceBlocks as a flexible and reproducible workflow for expert-supervised spatial transcriptomics analysis across technologies and biological cohorts.

**Availability and Implementation:** SpaceBlocks is freely available under the MIT license on GitHub https://github.com/cbib/SpaceBlocks and the official Snakemake catalog https://snakemake.github.io/snakemake-workflow-catalog/docs/workflows/cbib/SpaceBlocks.html. SpaceBlocks v0.5.1 code, config files, and the public data formatting scripts used to reproduce the results from this study have been deposited in Zenodo (doi: 10.5281/zenodo.23378236).

**Supplementary information:** Supplementary information is available online. Conflict of interest: None declared.
