## Supplementary Table 1. SpaceBlocks per sample wall times across MERSCOPE, Visium HD and Xenium 5K samples. for "SpaceBlocks: an expert-supervised workflow for cohort-level spatial transcriptomics analysis"

technology	sample	sample_original	all_attributable_seconds	all_attributable_minutes	common_core_seconds	common_core_minutes	filtered_cells
Visium HD	Cancer_P1	Cancer_P1	8194.54	136.5756667	7873.38	131.223	172559
Visium HD	Cancer_P2	Cancer_P2	9823.44	163.724	9412.67	156.8778333	201093
MERSCOPE	ms10r0	ms10r0	1047.01	17.45016667	611.19	10.1865	35559
MERSCOPE	ms11r1	ms11r1	993.01	16.55016667	554.37	9.2395	34952
MERSCOPE	ms12r0	ms12r0	632.46	10.541	245.14	4.085666667	10814
MERSCOPE	ms12r1	ms12r1	540.12	9.002	180.82	3.013666667	5550
MERSCOPE	ms15r0	ms15r0	838.11	13.9685	444.09	7.4015	22006
MERSCOPE	ms15r1	ms15r1	806.47	13.44116667	404.66	6.744333333	24415
MERSCOPE	ms16r0	ms16r0	792.88	13.21466667	386.4	6.44	19373
MERSCOPE	ms16r1	ms16r1	1153.66	19.22766667	767.76	12.796	44000
MERSCOPE	ms1r1	ms1r1	910.59	15.1765	442.79	7.379833333	26082
MERSCOPE	ms1r2	ms1r2	953.68	15.89466667	519.13	8.652166667	31404
MERSCOPE	ms4r1	ms4r1	965.17	16.08616667	525.09	8.7515	31244
MERSCOPE	ms4r2	ms4r2	815.81	13.59683333	395.05	6.584166667	20149
MERSCOPE	ms5r1	ms5r1	862.34	14.37233333	417.8	6.963333333	25153
MERSCOPE	ms6r0	ms6r0	641.22	10.687	258.45	4.3075	10768
MERSCOPE	ms6r1	ms6r1	780.49	13.00816667	441.52	7.358666667	22299
MERSCOPE	ms7r1	ms7r1	599.55	9.9925	281.69	4.694833333	12134
MERSCOPE	ms8r0	ms8r0	868.22	14.47033333	440.82	7.347	25892
Visium HD	Normal_P3	Normal_P3	1874.93	31.24883333	1741.01	29.01683333	70618
Visium HD	Normal_P5	Normal_P5	4587.22	76.45366667	4362.13	72.70216667	128226
Xenium 5K	Xenium_1001	Xenium_1001	538.78	8.979666667	494.24	8.237333333	29126
Xenium 5K	Xenium_1003	Xenium_1003	572.79	9.5465	528.56	8.809333333	30772
Xenium 5K	Xenium_1004	Xenium_1004	510.58	8.509666667	472.55	7.875833333	24449
Xenium 5K	Xenium_1005	Xenium_1005	426.25	7.104166667	392.53	6.542166667	17937
Xenium 5K	Xenium_1006	Xenium_1006	811.14	13.519	755.68	12.59466667	45609
Xenium 5K	Xenium_1007	Xenium_1007	769.42	12.82366667	716.4	11.94	41336
Xenium 5K	Xenium_1008	Xenium_1008	530.27	8.837833333	491	8.183333333	27912
Xenium 5K	Xenium_1009	Xenium_1009	294.51	4.9085	267.55	4.459166667	10167
Xenium 5K	Xenium_1010	Xenium_1010	737.87	12.29783333	687.61	11.46016667	40475
Xenium 5K	Xenium_1011	Xenium_1011	512.51	8.541833333	472.25	7.870833333	27876
Xenium 5K	Xenium_1012	Xenium_1012	663.72	11.062	608.93	10.14883333	39105
Xenium 5K	Xenium_1013	Xenium_1013	566.36	9.439333333	522.92	8.715333333	28261
Xenium 5K	Xenium_HK2695	Xenium_HK2695	4609.7	76.82833333	4467.77	74.46283333	151101
Xenium 5K	Xenium_HK2753	Xenium_HK2753	5215.76	86.92933333	5058.23	84.30383333	161350
Xenium 5K	Xenium_HK3106	Xenium_HK3106	5200.05	86.6675	5035.54	83.92566667	171526
Xenium 5K	Xenium_HK3626	Xenium_HK3626	2435.11	40.58516667	2319.76	38.66266667	104038
