## Supplementary Table 2. Statistics on the per sample wall times linear modelling. for "SpaceBlocks: an expert-supervised workflow for cohort-level spatial transcriptomics analysis"

technology	rule	n	intercept	scaling_exponent	scaling_exponent_se	scaling_exponent_ci_low	scaling_exponent_ci_high	r_squared	adjusted_r_squared	p_value_slope	min_filtered_cells	max_filtered_cells
MERSCOPE	annotate_cells	17	-2.42293932368374	0.554905664658203	0.0259229400517699	0.499652225865285	0.610159103451121	0.968301970217981	0.966188768232513	1.17642795525053e-12	5550	44000
MERSCOPE	neighbourhood_analysis	17	-3.37938089164756	0.819167069782336	0.0883338545855284	0.630887915568468	1.0074462239962	0.85148286442819	0.841581722056736	1.3351742847579e-07	5550	44000
MERSCOPE	preprocess_umap	17	-2.77436090843392	0.65991648006829	0.0635755449362387	0.524408413705229	0.795424546431351	0.877795587610896	0.869648626784955	3.0522605148885e-08	5550	44000
Visium HD	annotate_cells	4	-3.32647152182962	0.750058254397238	0.0461735191048101	0.551389636378787	0.948726872415688	0.992477767650865	0.988716651476298	0.00376821590010234	70618	201093
Visium HD	neighbourhood_analysis	4	-8.56987226159961	1.9508867207616	0.0641966953449848	1.6746706342946	2.22710280722859	0.99783901518033	0.996758522770495	0.00108107677332988	70618	201093
Visium HD	preprocess_umap	4	-10.9040710391718	2.36194722478371	0.347850410571671	0.865267706193038	3.85862674337438	0.958424951113055	0.937637426669582	0.0210081966057862	70618	201093
Xenium 5K	annotate_cells	16	-3.04989354311739	0.724851047792954	0.0304229156292679	0.659600383343653	0.790101712242254	0.975931366375415	0.974212178259373	9.90627911227901e-13	10167	171526
Xenium 5K	neighbourhood_analysis	16	-6.79681867833006	1.59638016751076	0.0999785230159632	1.38194756226844	1.81081277275309	0.947946191780797	0.944228062622283	2.22036046674254e-10	10167	171526
Xenium 5K	preprocess_umap	16	-3.80435095333425	0.877662480666999	0.0879571271241408	0.689013205303647	1.06631175603035	0.876724148665465	0.867918730712999	9.59611898974271e-08	10167	171526
