## Supplementary Table 3. Comparison between SpaceBlocks and similar existing workflows and tools. for "SpaceBlocks: an expert-supervised workflow for cohort-level spatial transcriptomics analysis"

Supplementary Table S1. Comparison of SpaceBlocks with selected spatial transcriptomics software
Terminology: Yes = native documented support; Partial = limited/indirect support; No = not documented as a native feature; N/A = not applicable.
The comparison with the dev branch from nf-core/spatialvi was performed the 31st of October 2026.
Category	Feature	SpaceBlocks	Sopa v2.2.10	nf-core/spatialvi dev	Squidpy v1.8.3	Giotto Suite v4.2.3
Scope & deployment	Software type	Workflow	Workflow/toolkit	Workflow	Python library	R toolkit
Scope & deployment	Workflow manager	Snakemake	Snakemake	Nextflow	N/A	N/A
Scope & deployment	HPC / scheduler execution	Yes	Yes	Yes	N/A	N/A
Scope & deployment	Containers	Possible	Partial	Yes	N/A	N/A
Scope & deployment	Conda / dependency isolation	Yes	Yes	Yes	N/A	N/A
Technology support	Visium HD (cell-resolved)	Yes	Yes	Partial	Partial	Yes
Technology support	Xenium	Yes	Yes	No	Partial	Yes
Technology support	MERSCOPE	Yes	Yes	No	Yes	Yes
Technology support	Atera	Preview	No	No	No	No
Technology support	Generic preprocessed object	Yes	Yes	No	Yes	Yes
Technology support	Cell segmentation	No	Yes	No	Partial	Yes
Technology support	ROI / region import	Yes	Yes	No	Partial	Partial
Analysis depth	QC / filtering	Yes	Partial	Yes	Partial	Yes
Analysis depth	Normalization / clustering	Yes	Partial	Yes	Partial	Yes
Analysis depth	Multi-sample integration	Yes	Partial	Yes	Partial	Yes
Analysis depth	Cell-type annotation	Yes	Yes	No	No	Yes
Analysis depth	Pre-existing annotations	Yes	Yes	No	Yes	Yes
Analysis depth	Differential expression	Pseudobulk	Per-cell	Per-cell	No	Yes
Analysis depth	Spatial neighborhood analysis	Yes	Yes	Yes	Yes	Yes
Analysis depth	Spatial domains / niches	Yes	Yes	No	Yes	Yes
Analysis depth	Subpopulation re-clustering	Yes	No	No	Partial	Partial
Outputs & reproducibility	Per-sample report	Yes	Yes	Yes	No	No
Outputs & reproducibility	Configuration / schema validation	Yes	Partial	Yes	N/A	N/A
Outputs & reproducibility	Text-file manual annotation input	Yes	No	No	N/A	No
Outputs & reproducibility	Primary interoperable object	AnnData	SpatialData	SpatialData / AnnData	AnnData / SpatialData	Giotto object
